# New insights into the Germline Genes and CDR3 Repertoire of the TCRβ chain in *Chiroptera*

**DOI:** 10.1101/2022.12.05.519110

**Authors:** Hao Zhou, Jun Li, Dewei Zhou, Yingjie Wu, Xingliang Wang, Jiang Zhou, Qingqing Ma, Xinsheng Yao, Long Ma

## Abstract

Bats are known to be natural reservoirs of many viruses, yet their unique immune system enables them to coexist with viruses without frequently exhibiting disease symptoms. The current understanding of the bat adaptive immune system is limited, as there is no database or tool capable of processing T-cell receptor (TCR) sequences for bats, and the diverse nature of the Chiroptera. We established a reference library of TCR-β germline genes by annotating three Chiroptera: The Greater Horseshoe Bat (Rhinolophus ferrumequinum, R. ferrumequinum), The Pale spear-nosed Bat (Phyllostomus discolor, P. discolor), and the Common Pipistrelle (Pipistrellus pipistrellus, P. pipistrellus). The distinct variations in the distribution of TRBV genes among the three types of bats could have a direct impact on the diversity of the TCR repertoire, as evidenced by the presence of conserved amino acids that indicate the T-cell recognition of antigens in bats is MHC-restricted. Furthermore, we conducted an analysis of the TCR-β repertoire in the Intermediate Horseshoe Bat (Rhinolophus affinis, R. affinis) using high-throughput sequencing (HTS). The bats’ TCR-β repertoire is formed through rearrangement of the V-D-J-C genes, with D-J/V-D deletions and insertion resulting a high diversity.
