## Supplementary material for "New insights into the Germline Genes and CDR3 Repertoire of the TCRβ chain in *Chiroptera*": suptable1

### Sheet: Sheet1
Supplementary Table 1 Accession number of TRBV gene phylogenetic tree construction and TRBC gene sequence alignment in this study.
TRBV Gene：
Homo sapiens：
TRBV3-1 U07977
TRBV4-1 U07977
TRBV5-1 L36092
TRBV6-1 X61446
TRBV7-2 X61442
TRBV8-1 L36092
TRBV11-1 M33233
TRBV12-1 X07224
TRBV13 U03115
TRBV14 X06154
TRBV15 U03115
TRBV16 L26231
TRBV17 U03115
TRBV18 L36092
TRBV19 L36092
TRBV20-1 M11955
TRBV21-1 L36092
TRBV22-1 L36092
TRBV23-1 L36092
TRBV24-1 M11951
TRBV25-1 L36092
TRBV26 L36092
TRBV27 L36092
TRBV28 U08314
TRBV29-1 L36092
TRBV30 L36092
Sus scrofa：
TRBV1、TRBV3、TRBV4-1、TRBV5-1、TRBV6、TRBV7-1、TRBV8、TRBV11、TRBV12-1、TRBV14、TRBV15、TRBV19、TRBV20-1、TRBV21、TRBV22、TRBV23、TRBV24、TRBV25、TRBV27、TRBV28、TRBV29、TRBV30-IMGT000039
Mus musculus：
TRBV1 AE000663
TRBV4 X56725
TRBV5 AE000663
TRBV7 AE000663
TRBV8 AE000663
TRBV12-1 M15614
TRBV14 AE000664
TRBV17 AE000664
TRBV18 X16692
TRBV19 AE000664
TRBV20 AE000664
TRBV21 X16691
TRBV27 AE000664
TRBV28 AE000664
TRBV29 AE000664
TRBV30 X16695
TRBC Gene：
Sturnira hondurensis：LOC119002880
Rousettus aegyptiacus：LOC107516918
Pteropus giganteus：LOC120601021
Pipistrellus kuhlii：LOC118714142
Myotis lucifugus：LOC111827175
Myotis davidii：LOC102754548
Myotis myotis：LOC118666325
Eptesicus fuscus：LOC103297308
Lasiurus borealis：PVJN01080974.1
Hipposideros armiger：LOC109376386
Miniopterus natalensis：LOC107523783
Artibeus jamaicensis：LOC119052935
