## Supplementary material for "New insights into the Germline Genes and CDR3 Repertoire of the TCRβ chain in *Chiroptera*": suptable2

### Sheet: Sheet1
Supplementary Table 2 Functional description of the annotated germline genes and analysis.
Assessment of the functionality of germline genes in the TRB loci of Phyllostomus discolor
TRBV/TRBJ	Functionality	Stop Codon	Defective motif	Defective Splice sites	Defective RSS
TRBV5-1	P	●
TRBV7-5	P	●
TRBV9-1	P	●
TRBV9-2	P	●
TRBV9-3	P	●
TRBV9-4	P	●			●
TRBV12-1	P	●		●
TRBV12-8	P	●
TRBV12-21	P	●
TRBV12-31	P	●
TRBV13-1	P	●		●
TRBV17	ORF				●
TRBV20-5	P	●
TRBV22	P	●		●
TRBV26	P	●
TRBVU1	P	●		●
TRBVU2	P	●		●
Assessment of the functionality of germline genes in the TRB loci of Rhinolophus ferrumequinum
TRBV/TRBJ	Functionality	Stop Codon	Defective motif	Defective Splice sites	Defective RSS
TRBV4	P	●
TRBV18	P	●		●
TRBJ2-3	ORF		●		●
Assessment of the functionality of germline genes in the TRB loci of Pipistrellus pipistrellus
TRBV/TRBJ	Functionality	Stop Codon	Defective motif	Defective Splice sites	Defective RSS
TRBV6-2	P	●
TRBV8	P	●
TRBV12-1	P	●
TRBV12-5	P	●
TRBV12-6	P	●
TRBV14	ORF				●
Species	Functional	Opening Reading Frame	Pseudogene/Proportion	All
Phyllostomus discolor	82	1	17/14%	100
Rhinolophus ferrumequinum	28	0	2/7%	30
Pipistrellus pipistrellus	38	1	5/11%	44
