## Supplementary material for "New insights into the Germline Genes and CDR3 Repertoire of the TCRβ chain in *Chiroptera*": suptable3

### Sheet: Sheet1
Supplementary Table 3 MiXCR normalized reference library gene nomenclature constructed for three kinds of bats.
Organism	Phyllostomus discolor	Rhinolophus ferrumequinum	Pipistrellus pipistrellus
TRBV subgroup
TRBV1	Vβ1-1	Vβ1-2	Vβ1-3
TRBV2	Lost	Lost	Lost
TRBV3	Vβ3-1	Vβ3-2	Vβ3-3
TRBV4	Vβ4-1	Vβ4-2	Vβ4-3
TRBV5	Vβ5-1,Vβ5-2,Vβ5-3, Vβ5-4,Vβ5-5,Vβ5-6,Vβ5-7	Vβ5-8	Vβ5-9, Vβ5-10
TRBV6	Vβ6-1, Vβ6-2, Vβ6-3, Vβ6-4, Vβ6-5, Vβ6-6, Vβ6-7, Vβ6-8, Vβ6-9, Vβ6-10	Vβ6-11, Vβ6-12	Vβ6-13,Vβ6-14, Vβ6-15, Vβ6-16,Vβ6-17,Vβ6-18
TRBV7	Vβ7-1,Vβ7-2,Vβ7-3,Vβ7-4,Vβ7-5,Vβ7-6	Vβ7-7, Vβ7-8	Vβ7-9, Vβ7-10, Vβ7-11, Vβ7-12
TRBV8	Lost	Vβ8-1	Vβ8-2
TRBV9	Vβ9-1, Vβ9-2, Vβ9-3, Vβ9-4	Lost	Lost
TRBV10	Lost	Lost	Lost
TRBV11	Vβ11-1	Vβ11-2	Vβ11-3
TRBV12	Vβ12-1, Vβ12-2, Vβ12-3, Vβ12-4, Vβ12-5, -Vβ12-6,Vβ12-7,Vβ12-8,Vβ12-9,Vβ12-10,Vβ12-11,Vβ12-12,Vβ12-13,Vβ12-14,Vβ12-15,Vβ12-16,Vβ12-17,Vβ12-18, Vβ12-19, Vβ12-20,	Vβ12-38, Vβ12-39, Vβ12-40	Vβ12-41,Vβ12-42, Vβ12-43,Vβ12-44, Vβ12-45,Vβ12-46,
	Vβ12-21,Vβ12-22,Vβ12-23, Vβ12-24, Vβ12-25, Vβ12-26, Vβ12-27, Vβ12-28, Vβ12-29, Vβ12-30,Vβ12-31, Vβ12-32, Vβ12-33, Vβ12-34, Vβ12-35, Vβ12-36, Vβ12-37		Vβ12-47,Vβ12-48,
TRBV13	Vβ13-1, Vβ13-2, Vβ13-3, Vβ13-4, Vβ13-5, Vβ13-6,	Vβ13-7	Vβ13-8,Vβ13-9,Vβ13-10, Vβ13-11, Vβ13-12
TRBV14	Vβ14-1	Vβ14-2	Vβ14-3
TRBV15	Vβ15-1	Vβ15-2	Vβ15-3
TRBV16	Vβ16-1	Vβ16-2	Lost
TRBV17	Vβ17-1	Vβ17-2	Lost
TRBV18	Vβ18-1	Vβ18-2	Vβ18-3
TRBV19	Vβ19-1, Vβ19-2, Vβ19-3, Vβ19-4, Vβ19-5,	Lost	Vβ19-6
TRBV20	Vβ20-1, Vβ20-2, Vβ20-3, Vβ20-4, Vβ20-5	Vβ20-6	Vβ20-7
TRBV21	Vβ21-1	Vβ21-2	Vβ21-3
TRBV22	Vβ22-1	Vβ22-2	Vβ22-3
TRBV23	Vβ23-1	Vβ23-2	Vβ23-3
TRBV24	Vβ24-1	Vβ24-2	Vβ24-3
TRBV25	Lost	Vβ25-1	Vβ25-2
TRBV26	Vβ26-1	Vβ26-2	Vβ26-3
TRBV27	Vβ27-1	Vβ27-2	Lost
TRBV28	Vβ28-1	Vβ28-2	Vβ28-3
TRBV29	Vβ29-1	Vβ29-2	Vβ29-3
TRBV30	Vβ30-1	Vβ30-2	Vβ30-3
Unsure	TRBVU1、TRBVU2
Total	100	30	44
Species	Pale spear-nosed bat	Greater horseshoe bat	common pipistrelle
D-J-C cluster
Cluster1	1Dβ-6Jβ-1Cβ	1Dβ-6Jβ-1Cβ	1Dβ-6Jβ-1Cβ
Cluster2	1Dβ-7Jβ-1Cβ	1Dβ-9Jβ-1Cβ	1Dβ-7Jβ-1Cβ
Species	Pale spear-nosed bat	Greater horseshoe bat	common pipistrelle
D-J subgroup
TRBD1	TRBD1-1*01	TRBD1-1*02	TRBD1-1*03
TRBD2	TRBD2-1*01	TRBD2-1*02	TRBD2-1*03
TRBJ1	TRBJ1-1,TRBJ1-2,TRBJ1-3,TRBJ1-4, TRBJ1-5, TRBJ1-6,	TRBJ1-7,TRBJ1-8,TRBJ1-9,TRBJ1-10, TRBJ1-11, TRBJ1-12,	TRBJ1-13,TRBJ1-14,TRBJ1-15,TRBJ1-16, TRBJ1-17, TRBJ1-18,
TRBJ2	TRBJ2-1*01, TRBJ2-2*01, TRBJ2-3*02, TRBJ2-4*01, TRBJ2-5*01, TRBJ2-6*01, TRBJ2-7*01,	TRBJ2-1*02, TRBJ2-2*02, TRBJ2-8, TRBJ2-3*02, TRBJ2-4*02, TRBJ2-9, TRBJ2-5*02, TRBJ2-6*02, TRBJ2-07*02	TRBJ2-1*01, TRBJ2-2*02, TRBJ2-3*03, TRBJ2-4*03, TRBJ2-5*03, TRBJ2-6*03, TRBJ2-7*03,
