## Supplementary material for "New insights into the Germline Genes and CDR3 Repertoire of the TCRβ chain in *Chiroptera*": suptable4

### Sheet: Sheet1
Supplementary Table 4 Cytb sequencing of three bat samples and the BLAST result.
Sample	Cytb Sequence	Per. Identity	BLAST Score	Result
J1	AGATTCAAAGGAACGCATTTCGTCGATCTACCAGCCCCCTCAAGTATTTCCTCCTGATGAAACTTCGGATCCCTCCTAGGGGTCTGCCTTGCTGTACAAATTATTACAGGCCTTTTCCTAGCTATACACTACACATCAGACACCGCCACAGCCTTCTACTCTGTAACCCATATCTGCCGAGACGTCAACTACGGCTGAGTCCTACGCTACCTCCATGCCAACGGAGCCTCCATATTCTTTATCTGCCTGTTCCTACACGTAGGACGAGGGATCTACTATGGCTCCTATACATTTTCAGAAACATGAAACATCGGAATTATCCTCCTCTTCGCCGTCATAGCCACAGCATTTATGGGCTATGTACTTCCATGAGGCCAAATATCCTTCTGAGGGGCAACA…	0.9957	850	Rhinolophus affinis
J2	TAAACGGACGCATTCGTCGATCTACCAGCCCCCTCAAGTATTTCCTCCTGATGAAACTTCGGATCCCTCCTGGGGGTCTGCCTTGCTGTACAAATTATTACAGGCCTTTTCCTAGCTATACACTACACATCAGACACCGCCACAGCCTTCTACCCCGTAACCCATATCTGCCGAGACGTTAACTACGGCTGAGTCCTACGCTACCTCCATGCCAACGGAGCCTCCATATTCTTTATCTGCCTGTTCCTACACGTAGGACGAGGGATCTACTATGGCTCCTATACATTTTCAGAAACATGAAACATCGGAATTATCCTCCTCTTCGCCGTCATAGCCACAGCATTTATGGGCTATGTACTTCCATGAGGCCAAATATCCTTCTGAGGGGCAACAGTCATC…	0.991	798	Rhinolophus affinis
J3	CTAGGTCATGACGCATTCGTCGATCTACCAGCCCCCTCAAGTATTTCCTCCTGATGAAACTTCGGATCCCTCCTAGGGGTCTGCCTTGCTGTACAAATTATTACAGGCCTTTTCCTAGCTATACACTACACATCAGACACCGCCACAGCCTTCTACTCTGTAACCCATATCTGCCGAGACGTCAACTACGGCTGAGTCCTACGCTACCTCCATGCCAACGGAGCCTCCATATTCTTTATCTGCCTGTTCCTACACGTAGGACGAGGAATCTACTATGGCTCCTATACATTTTCAGAAACATGAAACATCGGAATTATTCTCCTCTTCGCCGTCATAGCCACAGCATTTATGGGCTATGTACTTCCATGAGGCCAAATATCCTTCTGAGGGGCAACAGTC…	0.9938	874	Rhinolophus affinis
