## Supplementary material for "New insights into the Germline Genes and CDR3 Repertoire of the TCRβ chain in *Chiroptera*": suptable5

### Sheet: Sheet1
Supplementary Table 5 Cytb primers for bat muscle amplification and primers for human PBMC TCRβ chain repertoire construction.
Name of primers	TRBV gene sequences（5'-3'）
Cytb-fowward	ATGACCAACATYCGBAAATCHAYCC
Cytb-reverse	GGAGGAAGTGCAGGCRAARAATCG
Name of primers	TRBV gene sequences（5'-3'）
TRBV1	ACTTCACACCTGAATGCCCTGA
TRBV2	CAGAGAAGTCTGAAATATTCGA
TRBV3	CCTGACTCTCCAGACAAAGTTCA
TRBV4	CCTGAATGCCCCAACAGCTCTC
TRBV5（1）	TACTTCAGTGAGACACAGAGAAAC
TRBV5（3-8）	TTCCCTAACTATAGCTCTGAGCTG
TRBV6	ATGGCTACAATGTCTCCAGA
TRBV7	AGGCCTGAGGGATCCGTCTC
TRBV9	GCACAACAGTTCCCTGACTTGCAC
TRBV10	AAAGGAGAAGTCTCAGAT
TRBV11	GATTCACAGTTGCCTAAGGA
TRBV12（1，2，5）	ATCCAGCCCTCAGAACCCAGGGA
TRBV12（3-4）	ATTTACTTTAACAACAACGTTCCG
TRBV13	GATCGATTCTCAGCTCAACAG
TRBV14	CCAACAATCGATTCTTAGC
TRBV15	CCGAACACTTCTTTCTGCTT
TRBV16	GGAAAGATTTTCAGCTAAGTG
TRBV17	CCTAACGGAACGTCTTCCAC
TRBV18	GATGAGTCAGGAATGCCAAAGGAA
TRBV19	CAGATAGTAAATGACTTTCAG
TRBV20	TCATCAACCATGCAAGCCTGACC
TRBV21	CTCCAAAAACTCATCCTGTACCTT
TRBV23	CAATGCCCCAAGAACGCACCCTGC
TRBV24	AGTGTCTCTCGACAGGCACAGGCT
TRBV25	TCAACAGTCTCCAGAATAAGGACG
TRBV26	TCTTGAAATACTATAGCATC
TRBV27	TCTCGAAAAGAGAAGAGGAAT
TRBV28	GTCTCTAGAGAGAAGAAGGAGCGC
TRBV29	ACATATGAGAGTGGATTTGTCATT
TRBV30	CTCTGAGGTGCCCCAGAATCTC
TRBC	TTCTGATGGCTCAAACAC
