## Supplementary material for "New insights into the Germline Genes and CDR3 Repertoire of the TCRβ chain in *Chiroptera*": suptable6

### Sheet: Sheet1
Supplementary Table 6 Output of MiXCR for nine samples from bat, human and mouse.
Mixcr output information	Bat1	Bat2	Bat3	Human1	Human2	Human3	Mouse1	Mouse2	Mouse3
Total sequencing reads	3407141	9532269	6786677	4014329	4030129	4050687	17381732	14093768	15174528
Successfully aligned reads	2557414 (75.06%)	4949687 (51.93%)	5303900 (78.15%)	3844196 (95.76%)	3872836 (96.1%)	3931149 (97.05%)	11174645 (64.29%)	8937842 (63.42%)	9408776 (62%)
Paired-end alignment conflicts eliminated	5924 (0.17%)	11555 (0.12%)	22503 (0.33%)	78323 (1.95%)	74899 (1.86%)	52017 (1.28%)	40759 (0.23%)	32244 (0.23%)	46014 (0.3%)
Alignment failed, no hits (not TCR/IG?	65312 (1.92%)	323066 (3.39%)	110380 (1.63%)	4915 (0.12%)	5134 (0.13%)	4052 (0.1%)	1867890 (10.75%)	1505259 (10.68%)	1792794 (11.81%)
Alignment failed because of absence of V hits	53071 (1.56%)	940963 (9.87%)	199039 (2.93%)	275 (0.01%)	197 (0%)	188 (0%)	1920390 (11.05%)	1672451 (11.87%)	1933099 (12.74%)
Alignment failed because of absence of J hit	657903 (19.31%)	2304026 (24.17%)	870913 (12.83%)	132685 (3.31%)	122446 (3.04%)	87087 (2.15%)	1629750 (9.38%)	1277847 (9.07%)	1244360 (8.2%)
No target with both V and J alignment	49487 (1.45%)	877480 (9.21%)	287433 (4.24%)	32019 (0.8%)	29380 (0.73%)	28062 (0.69%)	769350 (4.43%)	684450 (4.86%)	779393 (5.14%)
Alignment failed because of low total score	23954 (0.7%)	137047 (1.44%)	15012 (0.22%)	239 (0.01%)	136 (0%)	149 (0%)	19707 (0.11%)	15919 (0.11%)	16106 (0.11%)
Overlapped	6339 (0.19%)	993742 (10.43%)	192271 (2.83%)	3834746 (95.53%)	3863834 (95.87%)	3900927 (96.3%)	1697559 (9.77%)	1511181 (10.72%)	2192501 (14.45%)
Overlapped and aligned	1721 (0.05%)	286797 (3.01%)	63591 (0.94%)	3717614 (92.61%)	3752191 (93.1%)	3822482 (94.37%)	796832 (4.58%)	703109 (4.99%)	889198 (5.86%)
Alignment-aided overlaps	1227 (71.3%)	20239 (7.06%)	11999 (18.87%)	92235 (2.48%)	82224 (2.19%)	53423 (1.4%)	160900 (20.19%)	138635 (19.72%)	145699 (16.39%)
Overlapped and not aligned	4618 (0.14%)	706945 (7.42%)	128680 (1.9%)	117132 (2.92%)	111643 (2.77%)	78445 (1.94%)	900727 (5.18%)	808072 (5.73%)	1303303 (8.59%)
V gene chimeras	126388 (3.71%)	592438 (6.22%)	279545 (4.12%)	14772 (0.37%)	13527 (0.34%)	15697 (0.39%)	3459 (0.02%)	1994 (0.01%)	1999 (0.01%)
J gene chimeras	1065 (0.03%)	2473 (0.03%)	5759 (0.08%)	9003 (0.22%)	7673 (0.19%)	11071 (0.27%)	3655 (0.02%)	3077 (0.02%)	4656 (0.03%)
TRB chains	2557414 (100%)	4950653 (100%)	5303900 (100%)	3844196 (100%)	3872836 (100%)	3931149 (100%)	11174645 (100%)	8937842 (100%)	9408776 (100%)
